# CRTC, not phosphorylated CREB1, drives cAMP-induced transcription across diverse cell types

**DOI:** 10.64898/2026.07.27.739364

**Authors:** Charles H. Adelmann, Michelle Liu, Allison E. Greuel, Lingjuan Huang, Judith R. Boozer, Avanthika Venkatachalam, Xunwei Wu, Eleanor Ziarnik, Jiayin Tang, Ana Alcantara, Joshua P. Carreras, Suyeon Ryu, Charles Shi, Long Huynh, Tristan Vornbäumen, Garyfallia Papaioannou, David S.B. Hoon, Nir Hacohen, Marc N. Wein, David E. Fisher

**Affiliations:** Cutaneous Biology Research Center, Department of Dermatology, Massachusetts General Hospital, Boston, MA 02114, USA; Krantz Family Center for Cancer Research, Massachusetts General Hospital Cancer Center, Massachusetts General Hospital, Boston, MA 02114, USA; Department of Translational Molecular Medicine and the Genomic Sequencing Center, Saint John’s Cancer Institute, Santa Monica, CA 90404, USA; Department of Cancer Immunology and Virology, Dana-Farber Cancer Institute, Boston, MA 02115, USA; Department of Immunology, Harvard Medical School, Boston, MA 02115, USA; Department of Neurobiology, Harvard Medical School, Boston, MA 02115, USA; Endocrine Unit, Massachusetts General Hospital, Boston, MA 02114, USA; NGIH, Los Angeles, CA 90025, USA; Harvard Medical School, Boston, MA 02115, USA; Broad Institute of MIT and Harvard, Cambridge, MA 02142, USA

## Abstract

Specialized cell types layer cell-type-restricted proteins, metabolites, and organelles onto a shared foundation of core cellular processes. How this ubiquitous machinery generates lineage-specific outputs is central to both cell biology and therapeutic development. G-protein-coupled receptors (GPCRs) respond to receptor-restricted ligands to drive cell-type-specific transcription through cAMP-mediated activation of protein kinase A (PKA), which activates the transcription factor CREB1 through two parallel modes: direct phosphorylation at serine 133, and inhibition of salt-inducible kinases (SIK) that restrain the CRTC coactivators. How these modes integrate and contribute to signaling across cell types has remained unresolved, obscured by genetic redundancy and essentiality. Here we combine focused genetic analyses with a cross-lineage transcriptomic survey to dissect these parallel inputs. In *Creb1*/*Atf1*/*Crem* triple-knockout cells, a non-phosphorylatable mutant CREB1^S133A^ fully rescued endogenous target gene activation, while *Crtc1/Crtc2/Crtc3* ablation abolished transcription even with intact CREB1 serine 133 phosphorylation. As part of this mechanism, we found the annotated repressor ICER can instead act as a positive regulator, substituting for full-length CREB1 paralogs to drive a feedforward loop. Across melanocytes, hepatocytes, osteocytes, macrophages, and neurons, SIK inhibition recapitulated cAMP-PKA-driven transcription across both shared and cell-type-specific gene expression programs, with neurons a notable exception. These results invert the canonical model, placing CRTC recruitment as the dominant driver of CREB1-mediated transcription across diverse lineages, reframing how cAMP-PKA signaling can be interpreted and therapeutically targeted.
