## Supplemental Table 7 for "CRTC, not phosphorylated CREB1, drives cAMP-induced transcription across diverse cell types"

### Sheet: Sheet1
gene	direction	n_DEG	mean_LFC	n_DEG_up	n_DEG_down	Neurons_LFC	Ocy454_LFC	Hepatocytes_LFC	HepG2_LFC	Melanocyte_Donor1_LFC	Melanocyte_Donor2_LFC	Melanocyte_Donor3_LFC	B16F10_LFC	THP1_LFC	Sstop -E2F (Gritti, Wan, et al. 2025)
NR4A3	UP	9	5.039	9	0	2.70848	3.40262	9.1237	3.94504	7.21384	4.2651	5.79001	2.70063	6.20391	YES
SIK1	UP	9	3.64	9	0	2.44131	1.67271	2.96589	2.32801	5.36276	5.23212	5.86568	3.29822	3.58924	YES
NR4A2	UP	8	3.804	8	0	2.95125	5.26859	3.39089	0.758217	6.25887	3.0822	2.90309	2.30196	7.31712	NO
CREM	UP	8	2.278	8	0	2.75252	1.65691	2.63093	0.567754	2.16252	1.48319	2.09342	2.40831	4.75029	NO
PDE4D	UP	8	1.926	8	0	1.33653	2.58997	1.61575	-0.110984	3.03361	1.12887	1.89419	1.97717	3.86495	NO
CEBPB	UP	8	1.44	8	0	1.7224	1.98531	1.11184	0.0107304	1.27399	1.30054	1.74553	1.43762	2.37305	NO
NR4A1	UP	7	2.88	7	0	2.82179	2.76456	5.13746	3.33851	2.44386	0.681649	1.02881	-0.429296	8.13057	YES
EGR3	UP	7	2.155	6	1	2.00118	-1.47553	NA	0.801663	4.38455	2.6806	4.42182	2.70165	1.72501	NO
GPRC5A	UP	7	2.044	7	0	4.70818	1.27053	0.513222	0.368655	1.85872	1.8125	2.26942	1.91223	3.67842	NO
AVPI1	UP	7	1.946	7	0	0.0920655	1.46393	0.1684	1.15699	3.6048	3.00423	3.04423	1.37118	3.60913	NO
FOSL2	UP	7	1.718	7	0	2.76936	2.45271	1.12949	0.141629	2.22318	0.98248	1.56929	1.94469	2.24818	NO
FOS	UP	7	1.635	7	0	3.07026	3.11803	1.40515	1.3715	2.52595	0.278595	1.92968	-0.578465	1.59476	NO
ZHX2	UP	7	1.291	7	0	1.62222	1.63987	1.00633	0.524049	1.02959	0.840431	1.03765	2.37849	1.53915	NO
PDE3A	UP	6	2.257	5	1	1.9422	NA	NA	-1.01899	3.46807	3.01323	4.35979	NA	1.77692	NO
RGS2	UP	6	2.24	6	0	2.27595	5.01396	1.51181	-0.0467719	5.57599	1.37603	0.511476	4.03158	-0.0902092	NO
MAFF	UP	6	1.846	6	0	3.64099	-0.0253448	1.34177	0.342929	3.34436	2.71412	2.94251	1.40358	0.906462	NO
SOCS3	UP	6	1.7	6	0	2.12151	1.67663	1.79694	0.484868	0.326133	1.27573	1.27761	0.806834	5.53077	YES
NCALD	UP	6	1.563	6	0	0.122542	1.43753	1.18944	0.381763	3.34165	3.35338	2.0259	2.0604	0.156371	NO
DUSP1	UP	6	1.307	6	0	2.30621	1.20142	1.46604	1.44207	1.03509	0.283563	0.389293	0.845509	2.79729	YES
JUNB	UP	6	1.12	6	0	2.5781	1.75828	-0.23529	0.535082	1.03299	1.06586	1.35431	0.67065	1.32146	NO
IL11	UP	5	2.841	5	0	5.95638	2.13544	NA	0.214219	1.84815	NA	NA	4.62142	2.27145	NO
SSTR2	UP	5	2.478	5	0	1.79862	NA	NA	2.88408	2.54182	3.42859	4.43134	NA	-0.216757	NO
PDE4B	UP	5	2.301	5	0	0.677419	3.87994	0.827694	NA	2.93393	1.82985	2.18638	-0.133972	6.20839	YES
PDE10A	UP	5	2.289	5	0	0.883673	NA	2.00533	NA	2.08088	3.43509	2.37323	2.33939	2.90197	NO
POU3F1	UP	5	2.192	5	0	1.18674	NA	NA	-0.628373	2.17151	3.39114	4.24553	5.28637	-0.308437	NO
STC1	UP	5	2.074	5	0	2.11817	NA	1.72794	0.354286	3.78143	0.899348	3.17086	0.18256	4.35397	YES
GEM	UP	5	1.417	5	0	3.61451	0.9178	0.722134	0.160312	2.98567	1.28907	1.16995	0.281083	1.6103	NO
NFKBIZ	UP	5	1.311	5	0	0.57613	1.66753	0.122914	0.192835	3.10573	2.26421	1.54215	-0.388365	2.71873	NO
IRS2	UP	5	1.309	5	0	1.64103	1.90062	3.25726	0.333353	1.46771	0.00911444	0.552539	1.79602	0.825714	YES
PMEPA1	UP	5	1.303	5	0	1.01134	0.892882	0.844662	0.420266	1.17441	0.963565	1.35432	1.10829	3.95371	NO
C11ORF96	UP	5	1.201	5	0	1.12192	-0.740448	0.0352254	NA	2.70515	1.1725	1.89463	0.0591286	3.36385	NO
SLC7A2	UP	5	1.125	5	0	-0.253675	-0.111876	3.41376	0.3468	1.28558	1.39456	1.3417	NA	1.58101	NO
DUSP4	UP	5	1.125	5	0	2.0807	1.24403	0.0267776	0.105653	1.74187	0.80835	0.69537	1.22407	2.19544	NO
SHB	UP	5	1.104	5	0	1.47987	-0.507881	0.931221	-0.361877	1.95613	1.97955	1.75535	1.97803	0.727027	NO
DUSP5	UP	5	1.007	5	0	2.81266	1.21205	1.18073	-0.924262	0.280081	0.390877	0.612427	2.48443	1.01744	NO
IER3	UP	5	0.963	5	0	3.03653	0.846151	-0.696843	-0.847263	1.32854	1.75186	1.29489	-0.944652	2.90228	NO
SLC7A5	UP	5	0.888	5	0	0.586419	-0.492908	0.229575	1.00736	1.39257	1.10474	1.65721	0.55753	1.94896	YES
CSRNP1	UP	5	0.877	5	0	2.49837	1.25929	1.12975	-0.022618	0.13274	0.201588	0.265181	1.25925	1.16769	NO
RNF144B	DOWN	6	-0.412	1	5	-1.05085	-1.64718	-0.356478	-0.958713	-1.00476	-1.49422	-1.40794	NA	4.62072	NO
ARID5B	DOWN	6	-0.862	1	5	-0.162327	-0.432725	NA	-1.29258	-1.1411	-2.17992	-1.9	-1.12158	1.33293	NO
ZNF608	DOWN	6	-0.898	0	6	-0.219397	-0.0140683	-1.04919	-1.07372	-0.627163	-1.36469	-1.37941	-1.22428	-1.13088	NO
TXNIP	DOWN	6	-1.458	0	6	-1.04414	-0.0258199	-1.23089	-0.702102	-3.17508	-2.29886	-2.15348	-2.04368	-0.449801	NO
DEPP1	DOWN	6	-2.092	0	6	NA	-2.19481	-2.04502	-1.94485	-4.12595	-2.84975	-2.31792	NA	0.836321	NO
RGS3	DOWN	5	-1.302	0	5	-0.305585	-2.88359	-1.66207	-0.267017	-1.2116	-0.791022	-0.662253	-1.79279	-2.14357	NO
GPR37	DOWN	5	-1.688	0	5	-1.11759	NA	NA	NA	-2.81623	-2.97057	-2.93369	-1.40925	1.11794	NO
