## Supplemental Table 8 for "CRTC, not phosphorylated CREB1, drives cAMP-induced transcription across diverse cell types"

### Sheet: Sheet1
RNAseq Metadata
Cell lines	Treatments	Treatment Timing	Species	Goes with Figure	RNAseq Protocol
B16F10 wild-type and B16F10 Creb1 TKO	DMSO and forskolin (10 µM)	3 hr	Mouse	Figure 1	Protocol 1
B16F10 wild-type + Non-targeting siRNA and B16F10 Crtc1/Crtc2 knockout + siCrtc3 siRNA	DMSO and forskolin (10 µM)	3 hr	Mouse	Figure 2	Protocol 1
B16F10 wild-type and B16F10 Crem (all isoforms) knockout	DMSO (only 10 hr, annotated as 0 hr) and forskolin (10 µM)	10 hr, 24 hr	Mouse	Figure 3	Protocol 1
Melanocyte Donor 4	DMSO, forskolin (10 µM), and SK171 (1 µM)	1 hr	Human	Figure 5	Protocol 1
Melanocyte Donor 2	DMSO, forskolin (10 µM), HG-9-91-01 (1 µM), and SK171 (1 µM)	3 hr	Human	Figure 4 and 5	Protocol 1
B16F10	DMSO, forskolin (10 µM), and HG-9-91-01 (1 µM)	3 hr	Mouse	Figure 4 and 5	Protocol 1
Melanocyte Donor 3	DMSO and forskolin (10 µM)	3 hr	Human	Figure 4	Protocol 2
Wistar rat Hepatocytes	DMSO, forskolin (10 µM), and SK171 (1 µM)	3 hr	Rat	Figure 4 and 5	Protocol 2
HepG2	DMSO, forskolin (10 µM), and SK171 (1 µM)	3 hr	Human	Figure 4 and 5	Protocol 2
THP1 (differentiated 24 hr with 1 µg/mL PMA)	DMSO, forskolin (10 µM), and SK171 (1 µM)	3 hr	Human	Figure 4 and 5	Protocol 2
Ocy454 (differentiated at restrictive temperature for 7 days)	DMSO, forskolin (10 µM), and SK171 (1 µM)	3 hr	Mouse	Figure 4 and 5	Protocol 2
FVB Cortical Neurons	DMSO, KCl (55 mM), forskolin (10 µM), and SK171 (1 µM)	3 hr	Mouse	Figure 4 and 5	Protocol 2
Melanocyte Donor 1	DMSO, forskolin (10 µM), and HG-9-91-01 (1 µM)	3 hr	Human	Figure 4 and 5	Protocol 2
